# Revealing Cellular Heterogeneity and *In Vitro* Differentiation Trajectory of Cultured Human Endometrial Mesenchymal-like Stem Cells Using Single-cell RNA Sequencing

**DOI:** 10.1101/2020.04.03.004523

**Authors:** Dandan Cao, Rachel W.S. Chan, Ernest H.Y. Ng, Kristina Gemzell-Danielsson, William S.B. Yeung

## Abstract

Endometrial mesenchymal-like stem cells (eMSCs) are adult stem cells contributing to endometrial regeneration. One set of perivascular markers (CD140b^+^CD146^+^) have been widely used to enrich eMSCs. Although eMSCs are easily accessible for regenerative medicine and have long been studied, their cellular heterogeneity and molecular program controlling their expansion and differentiation in vitro remains largely unclear. In this study, we applied 10X genomics single-cell RNA sequencing to eMSCs cultured in vitro after microbeading from 7 donors to investigate cellular heterogeneity in an unbiased manner. Corresponding clonogenic progenies of eMSCs after culture for 14 days were also sequenced to construct the in vitro differentiation trajectory of eMSCs. Transcriptomic expression based clustering revealed several subpopulations in eMSCs. Each subpopulation manifested distinct functional characteristics associated with immunomodulation, proliferation, extracellular matrix organization and cell differentiation. Pseudotime trajectory analysis on eMSCs and their differentiated progenies identified *in vitro* differentiation hierarchy of eMSCs. Further ligand-receptor pair analysis found that WNT signaling, NOTCH signaling, TGF-beta signaling and FGF signaling were important regulatory pathways for eMSC self-renewal and differentiation. By comparing eMSCs to Wharton’s Jelly MSCs and adipose-derived MSCs, we found these 3 kinds of MSCs expressed largely overlapping differentiation (CD) genes and highly variable genes. In summary, we reveal for the first time high molecular and cellular heterogeneity in cultured eMSCs, and identify the key signaling pathways that may be important for eMSC differentiation.
