## Supplementary material for "Revealing Cellular Heterogeneity and *In Vitro* Differentiation Trajectory of Cultured Human Endometrial Mesenchymal-like Stem Cells Using Single-cell RNA Sequencing": Table S6

### Sheet: Sheet1
	p_val	avg_logFC	pct.1	pct.2	p_val_adj	subpop	gene
CCNB1	0	0.613648	0.671	0.464	0	SP1	CCNB1
PTTG1	0	0.606774	0.872	0.744	0	SP1	PTTG1
CDKN3	0	0.493282	0.756	0.521	0	SP1	CDKN3
TUBA1C	0	0.456294	0.983	0.941	0	SP1	TUBA1C
OXTR	0	0.451916	0.913	0.803	0	SP1	OXTR
TUBB4B	0	0.430323	0.984	0.948	0	SP1	TUBB4B
CAV1	0	0.416306	0.999	0.975	0	SP1	CAV1
TFAP2A	0	0.403966	0.677	0.428	0	SP1	TFAP2A
TUBA1B	0	0.394156	0.997	0.984	0	SP1	TUBA1B
LDHA	0	0.369163	0.999	0.984	0	SP1	LDHA
LMNA	0	0.359392	0.999	0.995	0	SP1	LMNA
C1QBP	0	0.357552	0.993	0.965	0	SP1	C1QBP
HNRNPA2B1	0	0.309513	0.998	0.992	0	SP1	HNRNPA2B1
DYNLL1	0	0.276765	1	0.998	0	SP1	DYNLL1
CD44	0	0.266171	0.999	0.996	0	SP1	CD44
PRDX1	0	0.265481	0.999	0.993	0	SP1	PRDX1
DRAP1	0	0.253816	0.999	0.994	0	SP1	DRAP1
HMGB1	2.00621e-307	0.298303	1	0.997	2.68953e-303	SP1	HMGB1
JPT1	1.63393e-294	0.281493	0.995	0.965	2.19044e-290	SP1	JPT1
HMGN2	4.28873e-293	0.308704	0.99	0.938	5.74947e-289	SP1	HMGN2
NQO1	1.29392e-290	0.433112	0.978	0.938	1.73462e-286	SP1	NQO1
GLRX	8.0254e-279	0.379391	0.998	0.994	1.07588e-274	SP1	GLRX
TPM3	6.4887e-278	0.258924	0.994	0.972	8.69875e-274	SP1	TPM3
RPL22L1	2.14351e-269	0.279934	0.992	0.934	2.87359e-265	SP1	RPL22L1
HNRNPM	8.00339e-257	0.252621	0.951	0.89	1.07293e-252	SP1	HNRNPM
TK1	2.34788e-239	0.254146	0.872	0.614	3.14756e-235	SP1	TK1
SMS	1.40516e-237	0.260458	0.979	0.945	1.88376e-233	SP1	SMS
HNRNPH3	3.16035e-235	0.263052	0.945	0.902	4.23677e-231	SP1	HNRNPH3
PCDH9	1.22712e-231	0.601573	0.629	0.458	1.64508e-227	SP1	PCDH9
CCT5	3.84091e-228	0.251795	0.966	0.93	5.14913e-224	SP1	CCT5
BIRC5	2.50275e-221	0.316522	0.754	0.518	3.35519e-217	SP1	BIRC5
CENPW	8.59223e-216	0.283365	0.822	0.64	1.15187e-211	SP1	CENPW
PHF19	7.25253e-214	0.28407	0.795	0.613	9.72274e-210	SP1	PHF19
SFPQ	3.41852e-204	0.263632	0.947	0.9	4.58287e-200	SP1	SFPQ
NCL	1.3575e-202	0.26233	0.989	0.977	1.81987e-198	SP1	NCL
KRT18	3.65776e-202	0.342961	0.973	0.933	4.90359e-198	SP1	KRT18
CCNB2	1.09661e-195	0.327615	0.528	0.348	1.47012e-191	SP1	CCNB2
STMN1	1.46962e-195	0.250868	0.988	0.961	1.97017e-191	SP1	STMN1
DLGAP5	2.67685e-180	0.319997	0.48	0.304	3.58858e-176	SP1	DLGAP5
UBE2S	3.97605e-153	0.361144	0.966	0.932	5.33029e-149	SP1	UBE2S
SLC20A1	2.53133e-148	0.292724	0.787	0.716	3.3935e-144	SP1	SLC20A1
ITGA6	7.00394e-143	0.272875	0.843	0.762	9.38948e-139	SP1	ITGA6
CDC20	3.4516e-136	0.377643	0.537	0.39	4.62721e-132	SP1	CDC20
PCDH7	1.7351e-111	0.251818	0.694	0.626	2.32607e-107	SP1	PCDH7
SFRP1	1.4161e-58	0.29059	0.5	0.408	1.89842e-54	SP1	SFRP1
ARL6IP1	2.20338e-54	0.271025	0.792	0.794	2.95385e-50	SP1	ARL6IP1
NUPR1	0	0.864866	0.767	0.466	0	SP2	NUPR1
CCND1	0	0.614359	0.989	0.988	0	SP2	CCND1
EIF1	0	0.439852	1	1	0	SP2	EIF1
MAP1LC3B	0	0.395845	0.977	0.961	0	SP2	MAP1LC3B
ARF4	0	0.390681	0.991	0.99	0	SP2	ARF4
RTN4	0	0.331782	0.997	0.999	0	SP2	RTN4
BRI3	0	0.329224	0.996	0.996	0	SP2	BRI3
ANXA5	0	0.320775	0.997	0.995	0	SP2	ANXA5
ATP6V1F	0	0.306628	0.989	0.984	0	SP2	ATP6V1F
ATP6V1G1	7.67294e-296	0.323433	0.993	0.983	1.02863e-291	SP2	ATP6V1G1
FTH1	3.2607e-295	0.57026	1	1	4.37129e-291	SP2	FTH1
MMP2	1.56578e-290	0.350322	0.981	0.94	2.09909e-286	SP2	MMP2
ATP6V0E1	1.96387e-287	0.287832	0.997	0.995	2.63277e-283	SP2	ATP6V0E1
GSTO1	2.2643e-286	0.309696	0.992	0.989	3.03551e-282	SP2	GSTO1
CST3	1.08219e-285	0.308318	0.993	0.98	1.45079e-281	SP2	CST3
SQSTM1	2.92167e-281	0.708988	0.989	0.977	3.91679e-277	SP2	SQSTM1
ZFAS1	5.82404e-281	0.440878	0.976	0.954	7.80771e-277	SP2	ZFAS1
CTSD	2.05048e-279	0.434018	0.953	0.891	2.74887e-275	SP2	CTSD
FTL	6.59486e-278	0.546914	1	1	8.84107e-274	SP2	FTL
DDIT3	5.66884e-269	0.742252	0.578	0.351	7.59964e-265	SP2	DDIT3
HERPUD1	4.36263e-258	0.6525	0.857	0.716	5.84854e-254	SP2	HERPUD1
RABAC1	8.79514e-252	0.313619	0.989	0.989	1.17908e-247	SP2	RABAC1
RCN1	4.72554e-246	0.329103	0.961	0.934	6.33506e-242	SP2	RCN1
COMT	2.25855e-243	0.277141	0.975	0.965	3.02782e-239	SP2	COMT
TMEM208	1.35468e-242	0.340886	0.936	0.908	1.81609e-238	SP2	TMEM208
ATP6V0B	6.70269e-237	0.312103	0.986	0.971	8.98563e-233	SP2	ATP6V0B
TIMP1	8.80829e-234	0.323175	0.997	0.992	1.18084e-229	SP2	TIMP1
MAP1A	1.12325e-232	0.364566	0.819	0.737	1.50583e-228	SP2	MAP1A
ASNS	4.55492e-232	0.341752	0.407	0.189	6.10633e-228	SP2	ASNS
CD63	1.92327e-231	0.266326	1	0.999	2.57834e-227	SP2	CD63
SLC3A2	8.54868e-230	0.796757	0.882	0.812	1.14604e-225	SP2	SLC3A2
COX7A2L	4.01971e-228	0.264399	0.986	0.98	5.38882e-224	SP2	COX7A2L
MGST1	9.54538e-228	0.387912	0.955	0.938	1.27965e-223	SP2	MGST1
SNHG8	5.58836e-219	0.461611	0.898	0.829	7.49176e-215	SP2	SNHG8
PRDX5	2.09483e-216	0.285743	0.986	0.983	2.80833e-212	SP2	PRDX5
DDIT4	6.69354e-209	0.334032	0.265	0.09	8.97335e-205	SP2	DDIT4
SERP1	1.89942e-203	0.297766	0.99	0.984	2.54636e-199	SP2	SERP1
GARS	3.82007e-201	0.364329	0.886	0.835	5.12119e-197	SP2	GARS
PSAT1	1.16978e-200	0.356008	0.449	0.242	1.5682e-196	SP2	PSAT1
SPP1	4.74603e-200	0.501379	0.396	0.189	6.36252e-196	SP2	SPP1
RALA	3.67187e-199	0.364907	0.926	0.884	4.9225e-195	SP2	RALA
UCHL1	3.35087e-198	0.438551	0.905	0.9	4.49218e-194	SP2	UCHL1
PLPP2	7.61097e-195	0.311868	0.607	0.405	1.02033e-190	SP2	PLPP2
SARS	1.67801e-192	0.298988	0.891	0.809	2.24954e-188	SP2	SARS
GHITM	1.26979e-188	0.274588	0.96	0.924	1.70228e-184	SP2	GHITM
YIPF3	2.08723e-188	0.2707	0.919	0.871	2.79814e-184	SP2	YIPF3
GDF15	4.37436e-179	1.03849	0.542	0.339	5.86427e-175	SP2	GDF15
CEBPB	3.14445e-174	0.390909	0.937	0.878	4.21545e-170	SP2	CEBPB
LAPTM4A	3.85719e-169	0.258508	0.989	0.979	5.17094e-165	SP2	LAPTM4A
CYSTM1	8.83837e-168	0.305992	0.748	0.596	1.18487e-163	SP2	CYSTM1
RND3	8.08018e-165	0.321885	0.992	0.986	1.08323e-160	SP2	RND3
HIST1H2AC	1.26953e-163	0.277543	0.423	0.23	1.70193e-159	SP2	HIST1H2AC
TRIB3	7.31423e-158	0.386005	0.36	0.192	9.80546e-154	SP2	TRIB3
KRT19	8.18043e-158	0.57674	0.918	0.913	1.09667e-153	SP2	KRT19
ARL4C	2.84752e-157	0.279907	0.62	0.425	3.81739e-153	SP2	ARL4C
PSAP	3.52571e-157	0.2867	0.954	0.905	4.72657e-153	SP2	PSAP
DUSP1	6.9703e-156	0.376307	0.906	0.861	9.34439e-152	SP2	DUSP1
HM13	3.35111e-155	0.260423	0.908	0.87	4.4925e-151	SP2	HM13
YIF1A	3.15698e-154	0.27707	0.942	0.925	4.23225e-150	SP2	YIF1A
PRNP	1.67255e-153	0.371635	0.95	0.923	2.24223e-149	SP2	PRNP
CDKN1A	1.7311e-151	0.45762	0.871	0.753	2.32071e-147	SP2	CDKN1A
EIF4A2	4.57996e-149	0.270871	0.936	0.871	6.1399e-145	SP2	EIF4A2
IGFBP6	5.79166e-145	0.262554	0.948	0.921	7.7643e-141	SP2	IGFBP6
EPB41L4A-AS1	2.08986e-140	0.359193	0.641	0.486	2.80167e-136	SP2	EPB41L4A-AS1
LOX	7.31285e-140	0.33459	0.848	0.768	9.8036e-136	SP2	LOX
ISCU	4.15684e-139	0.25777	0.944	0.915	5.57266e-135	SP2	ISCU
ATF4	4.43981e-139	0.491231	0.905	0.861	5.95201e-135	SP2	ATF4
ATP6AP2	1.57545e-135	0.261815	0.906	0.857	2.11205e-131	SP2	ATP6AP2
SEC22B	5.9815e-135	0.252038	0.795	0.705	8.0188e-131	SP2	SEC22B
UBC	1.27123e-133	0.339081	0.997	0.995	1.70422e-129	SP2	UBC
SELENOS	1.9785e-133	0.257424	0.957	0.937	2.65237e-129	SP2	SELENOS
STC2	7.33582e-133	0.49138	0.864	0.762	9.8344e-129	SP2	STC2
PPP1R15A	4.54867e-129	0.448561	0.937	0.871	6.09794e-125	SP2	PPP1R15A
CTSL	2.85863e-125	0.394832	0.932	0.908	3.83228e-121	SP2	CTSL
HSPB6	1.38585e-124	0.285737	0.55	0.394	1.85788e-120	SP2	HSPB6
SAT1	4.92681e-123	0.366171	0.857	0.731	6.60489e-119	SP2	SAT1
HSPA9	9.66976e-122	0.268638	0.886	0.84	1.29633e-117	SP2	HSPA9
DCBLD2	1.41971e-119	0.25819	0.91	0.9	1.90326e-115	SP2	DCBLD2
DNAJB9	9.38952e-119	0.352526	0.534	0.392	1.25876e-114	SP2	DNAJB9
EIF1B	3.1343e-118	0.267471	0.833	0.757	4.20184e-114	SP2	EIF1B
KRTAP1-5	5.24577e-108	0.41044	0.493	0.336	7.03248e-104	SP2	KRTAP1-5
GADD45A	4.13779e-107	0.419084	0.906	0.849	5.54712e-103	SP2	GADD45A
RCN3	9.21505e-106	0.250154	0.785	0.699	1.23537e-101	SP2	RCN3
PLAUR	3.98492e-99	0.261405	0.925	0.884	5.34219e-95	SP2	PLAUR
HMOX1	9.50787e-99	0.384251	0.353	0.215	1.27462e-94	SP2	HMOX1
HSPA5	6.70206e-90	0.678684	0.966	0.961	8.98479e-86	SP2	HSPA5
TXNRD1	4.88319e-80	0.281125	0.975	0.975	6.54641e-76	SP2	TXNRD1
PHGDH	4.86026e-79	0.280527	0.599	0.497	6.51567e-75	SP2	PHGDH
INHBA	1.01169e-78	0.294492	0.699	0.561	1.35627e-74	SP2	INHBA
MME	3.45763e-71	0.299203	0.668	0.585	4.6353e-67	SP2	MME
BTG1	7.63151e-67	0.285028	0.872	0.812	1.02308e-62	SP2	BTG1
FBXO32	1.11658e-61	0.255418	0.267	0.163	1.49689e-57	SP2	FBXO32
MTHFD2	8.32766e-49	0.266339	0.618	0.571	1.11641e-44	SP2	MTHFD2
EIF4EBP1	9.97857e-45	0.256758	0.876	0.855	1.33773e-40	SP2	EIF4EBP1
MMP3	1.71532e-40	0.829217	0.799	0.769	2.29956e-36	SP2	MMP3
GAS6	1.88494e-40	0.279449	0.774	0.767	2.52695e-36	SP2	GAS6
TUBA1A	1.24982e-36	0.251491	0.907	0.951	1.67551e-32	SP2	TUBA1A
CYTOR	9.28051e-25	0.260403	0.966	0.962	1.24415e-20	SP2	CYTOR
NEFM	9.75918e-18	0.313413	0.556	0.515	1.30832e-13	SP2	NEFM
STC1	1.91333e-10	0.381651	0.634	0.631	2.56502e-06	SP2	STC1
MGP	0	1.98125	0.501	0.087	0	SP3	MGP
SOX4	0	1.41663	0.86	0.607	0	SP3	SOX4
MMP11	0	1.38689	0.456	0.073	0	SP3	MMP11
RARRES2	0	1.23504	0.731	0.468	0	SP3	RARRES2
CEMIP	0	1.21644	0.596	0.272	0	SP3	CEMIP
TXNIP	0	1.20544	0.82	0.509	0	SP3	TXNIP
CHI3L1	0	1.12722	0.387	0.09	0	SP3	CHI3L1
SPON2	0	1.10841	0.916	0.681	0	SP3	SPON2
RBP1	0	1.10573	0.896	0.663	0	SP3	RBP1
HLA-A	0	1.07195	0.998	0.978	0	SP3	HLA-A
PSG5	0	1.04851	0.48	0.15	0	SP3	PSG5
HTRA1	0	1.03072	0.973	0.861	0	SP3	HTRA1
LUM	0	0.973435	0.589	0.282	0	SP3	LUM
IFI6	0	0.911829	0.782	0.453	0	SP3	IFI6
COL12A1	0	0.879301	0.929	0.761	0	SP3	COL12A1
IFITM3	0	0.861593	0.999	0.988	0	SP3	IFITM3
COL3A1	0	0.843551	0.984	0.868	0	SP3	COL3A1
DCN	0	0.830249	0.507	0.203	0	SP3	DCN
IGFBP7	0	0.814817	0.999	0.992	0	SP3	IGFBP7
PTGDS	0	0.803617	0.406	0.145	0	SP3	PTGDS
MALAT1	0	0.752827	1	1	0	SP3	MALAT1
ITM2B	0	0.725561	0.996	0.96	0	SP3	ITM2B
COL8A1	0	0.721598	0.913	0.745	0	SP3	COL8A1
DIO2	0	0.720104	0.388	0.091	0	SP3	DIO2
PCOLCE	0	0.704735	0.965	0.852	0	SP3	PCOLCE
APOE	0	0.704694	0.404	0.105	0	SP3	APOE
LBH	0	0.688402	0.864	0.6	0	SP3	LBH
PTN	0	0.672216	0.925	0.715	0	SP3	PTN
C1R	0	0.667335	0.544	0.144	0	SP3	C1R
WNT5A	0	0.664058	0.895	0.661	0	SP3	WNT5A
ADAMTS5	0	0.656864	0.736	0.448	0	SP3	ADAMTS5
MARCKSL1	0	0.637639	0.955	0.777	0	SP3	MARCKSL1
COL1A2	0	0.636914	0.998	0.981	0	SP3	COL1A2
C1S	0	0.62853	0.613	0.238	0	SP3	C1S
GJA1	0	0.614103	0.813	0.524	0	SP3	GJA1
CALD1	0	0.603189	1	1	0	SP3	CALD1
B2M	0	0.602338	1	1	0	SP3	B2M
COL4A1	0	0.59512	0.978	0.914	0	SP3	COL4A1
LGALS3BP	0	0.592109	0.933	0.763	0	SP3	LGALS3BP
HLA-B	0	0.587801	0.999	0.995	0	SP3	HLA-B
MFGE8	0	0.571174	0.91	0.639	0	SP3	MFGE8
IFITM2	0	0.527576	0.984	0.931	0	SP3	IFITM2
IMPA2	0	0.523581	0.582	0.225	0	SP3	IMPA2
ITM2C	0	0.51772	0.861	0.652	0	SP3	ITM2C
HLA-C	0	0.513529	0.999	0.997	0	SP3	HLA-C
SERPING1	0	0.505034	0.626	0.246	0	SP3	SERPING1
SPOCK1	0	0.493404	0.837	0.607	0	SP3	SPOCK1
GSN	0	0.488447	0.955	0.801	0	SP3	GSN
LMOD1	0	0.488239	0.585	0.242	0	SP3	LMOD1
COL4A2	0	0.486285	0.99	0.955	0	SP3	COL4A2
PSD3	0	0.483206	0.765	0.451	0	SP3	PSD3
FCGRT	0	0.482109	0.916	0.725	0	SP3	FCGRT
PDLIM1	0	0.48071	0.974	0.913	0	SP3	PDLIM1
IFITM1	0	0.470912	0.665	0.319	0	SP3	IFITM1
COL5A2	0	0.467261	0.947	0.831	0	SP3	COL5A2
APP	0	0.466924	0.963	0.835	0	SP3	APP
GBP2	0	0.457232	0.726	0.371	0	SP3	GBP2
GRN	0	0.453887	0.963	0.856	0	SP3	GRN
FHL2	0	0.445743	0.991	0.955	0	SP3	FHL2
TMEM59	0	0.439187	0.991	0.945	0	SP3	TMEM59
S1PR3	0	0.43409	0.696	0.367	0	SP3	S1PR3
ITGAV	0	0.399678	0.813	0.556	0	SP3	ITGAV
PBXIP1	0	0.397602	0.541	0.165	0	SP3	PBXIP1
DEPP1	0	0.379385	0.256	0.038	0	SP3	DEPP1
HSPA2	0	0.379083	0.688	0.321	0	SP3	HSPA2
CTSF	0	0.347761	0.56	0.223	0	SP3	CTSF
PDPN	0	0.338552	0.552	0.167	0	SP3	PDPN
WNT2	0	0.304872	0.282	0.028	0	SP3	WNT2
ANGPTL2	0	0.303922	0.483	0.174	0	SP3	ANGPTL2
A2M	0	0.264185	0.337	0.071	0	SP3	A2M
CADM4	0	0.25728	0.457	0.114	0	SP3	CADM4
CTGF	4.8529e-306	1.05083	0.965	0.85	6.50579e-302	SP3	CTGF
SPECC1	1.70606e-304	0.341623	0.813	0.549	2.28714e-300	SP3	SPECC1
PLD3	3.77161e-304	0.426644	0.881	0.671	5.05622e-300	SP3	PLD3
ITGA11	2.81686e-302	0.34591	0.575	0.269	3.77629e-298	SP3	ITGA11
PSAP1	1.01835e-294	0.453188	0.977	0.9	1.36521e-290	SP3	PSAP
TAGLN	4.61505e-287	0.678056	0.99	0.99	6.18694e-283	SP3	TAGLN
FAP	3.58458e-281	0.393809	0.679	0.398	4.80549e-277	SP3	FAP
FHL1	4.34635e-277	0.305658	0.764	0.472	5.82672e-273	SP3	FHL1
MDK	1.01167e-267	0.608787	0.815	0.59	1.35625e-263	SP3	MDK
TIMP2	2.67547e-266	0.322302	0.997	0.988	3.58674e-262	SP3	TIMP2
NREP	1.31339e-264	0.25123	0.495	0.219	1.76073e-260	SP3	NREP
SCG5	6.74261e-263	0.305818	0.454	0.196	9.03914e-259	SP3	SCG5
MMP21	3.38125e-259	0.504063	0.988	0.939	4.5329e-255	SP3	MMP2
NNMT	7.8499e-259	0.609562	0.606	0.353	1.05236e-254	SP3	NNMT
LAMP1	5.1827e-258	0.339447	0.965	0.866	6.94792e-254	SP3	LAMP1
LAPTM4A1	1.28995e-255	0.310204	0.995	0.977	1.72931e-251	SP3	LAPTM4A
PRSS23	3.02432e-255	0.390829	0.983	0.939	4.05441e-251	SP3	PRSS23
POSTN	8.98442e-255	1.16892	0.34	0.121	1.20445e-250	SP3	POSTN
PDGFRA	2.31298e-252	0.452065	0.863	0.648	3.10078e-248	SP3	PDGFRA
MYO6	5.23607e-252	0.335772	0.739	0.469	7.01948e-248	SP3	MYO6
PALLD	7.9808e-252	0.380521	0.988	0.955	1.06991e-247	SP3	PALLD
SH3BGRL	2.23696e-251	0.318925	0.944	0.795	2.99887e-247	SP3	SH3BGRL
ITGA1	1.57295e-250	0.342303	0.744	0.458	2.1087e-246	SP3	ITGA1
NEAT1	1.68977e-247	0.73185	0.998	0.995	2.2653e-243	SP3	NEAT1
FKBP7	2.08249e-242	0.344838	0.752	0.47	2.79179e-238	SP3	FKBP7
PAMR1	2.18656e-240	0.514348	0.844	0.611	2.9313e-236	SP3	PAMR1
WSB1	4.65491e-238	0.295949	0.839	0.603	6.24037e-234	SP3	WSB1
AEBP1	5.77682e-237	0.408954	0.873	0.683	7.74441e-233	SP3	AEBP1
MXRA5	1.4186e-232	0.265814	0.537	0.265	1.90178e-228	SP3	MXRA5
FILIP1L	1.96928e-232	0.798627	0.976	0.925	2.64002e-228	SP3	FILIP1L
SERPINE2	1.94003e-229	0.688484	0.77	0.535	2.6008e-225	SP3	SERPINE2
RAMP1	1.27504e-225	0.511119	0.694	0.442	1.70932e-221	SP3	RAMP1
CD55	7.96276e-223	0.400893	0.703	0.456	1.06749e-218	SP3	CD55
BNIP3L	4.45014e-222	0.315379	0.934	0.786	5.96585e-218	SP3	BNIP3L
NUCB1	2.30014e-220	0.285287	0.847	0.627	3.08357e-216	SP3	NUCB1
COL1A1	3.50543e-220	0.449979	0.996	0.98	4.69938e-216	SP3	COL1A1
NUPR11	1.42909e-218	0.403475	0.729	0.478	1.91584e-214	SP3	NUPR1
ECH1	4.11608e-218	0.265115	0.74	0.477	5.51802e-214	SP3	ECH1
MRVI1	1.37482e-217	0.274642	0.641	0.378	1.84309e-213	SP3	MRVI1
SULF1	1.02966e-216	0.546776	0.892	0.744	1.38036e-212	SP3	SULF1
IGFBP5	1.05114e-216	1.20342	0.908	0.794	1.40916e-212	SP3	IGFBP5
LPP	2.17559e-214	0.321921	0.956	0.872	2.9166e-210	SP3	LPP
TIMP3	1.06098e-213	0.451808	0.672	0.408	1.42235e-209	SP3	TIMP3
CPE	2.21792e-212	0.305061	0.499	0.25	2.97334e-208	SP3	CPE
SRPX2	2.62216e-211	0.274164	0.667	0.4	3.51527e-207	SP3	SRPX2
PPIC	8.62955e-209	0.314462	0.923	0.781	1.15688e-204	SP3	PPIC
IFI27	4.5568e-206	0.561947	0.57	0.31	6.10884e-202	SP3	IFI27
CST31	7.17167e-205	0.34988	0.995	0.98	9.61434e-201	SP3	CST3
LEPROT	6.91543e-204	0.290086	0.983	0.944	9.27083e-200	SP3	LEPROT
KDM5B	4.44465e-203	0.259873	0.738	0.492	5.95849e-199	SP3	KDM5B
LMO4	1.75413e-202	0.311565	0.887	0.686	2.35159e-198	SP3	LMO4
PNRC1	1.34176e-199	0.356832	0.652	0.432	1.79876e-195	SP3	PNRC1
NCKAP5	2.99735e-199	0.298927	0.653	0.402	4.01825e-195	SP3	NCKAP5
CNN3	1.32453e-198	0.286401	0.956	0.872	1.77566e-194	SP3	CNN3
CRYAB	5.84428e-198	0.300312	0.432	0.198	7.83484e-194	SP3	CRYAB
NPC2	4.22899e-197	0.580228	0.999	0.992	5.66938e-193	SP3	NPC2
ACTA2	3.94238e-194	0.81366	0.882	0.72	5.28515e-190	SP3	ACTA2
NID1	2.83261e-192	0.288685	0.894	0.71	3.79739e-188	SP3	NID1
VMP1	3.26102e-192	0.300857	0.961	0.871	4.37172e-188	SP3	VMP1
SARAF	5.42789e-190	0.277598	0.956	0.858	7.27663e-186	SP3	SARAF
PSG1	5.35113e-189	0.604781	0.316	0.121	7.17373e-185	SP3	PSG1
NR2F1	5.62944e-189	0.454496	0.771	0.53	7.54683e-185	SP3	NR2F1
EFEMP2	3.29955e-187	0.303861	0.977	0.926	4.42338e-183	SP3	EFEMP2
QPRT	1.46182e-185	0.264692	0.709	0.447	1.95971e-181	SP3	QPRT
VCAN	1.42177e-183	0.349524	0.758	0.522	1.90602e-179	SP3	VCAN
CTSA	2.04943e-182	0.287996	0.918	0.77	2.74747e-178	SP3	CTSA
CSRP2	3.39945e-182	0.337257	0.946	0.846	4.55731e-178	SP3	CSRP2
ANTXR1	4.00203e-178	0.318756	0.884	0.708	5.36512e-174	SP3	ANTXR1
ATP6AP21	4.1381e-177	0.262402	0.948	0.847	5.54754e-173	SP3	ATP6AP2
SERPINF1	1.02274e-176	0.322701	0.493	0.26	1.37109e-172	SP3	SERPINF1
CTSK	1.95242e-174	0.536976	0.852	0.696	2.61741e-170	SP3	CTSK
CARMN	1.53657e-171	0.285678	0.572	0.332	2.05992e-167	SP3	CARMN
FARP1	2.49367e-168	0.26688	0.955	0.899	3.34301e-164	SP3	FARP1
HIF1A	6.43084e-167	0.301656	0.92	0.821	8.62118e-163	SP3	HIF1A
INAFM1	7.554e-164	0.259333	0.696	0.452	1.01269e-159	SP3	INAFM1
HCFC1R1	2.18501e-163	0.339213	0.867	0.73	2.92922e-159	SP3	HCFC1R1
APLP2	2.40629e-162	0.271395	0.985	0.968	3.22588e-158	SP3	APLP2
FAM213A	2.66611e-159	0.546264	0.943	0.822	3.57419e-155	SP3	FAM213A
SPARC	3.91665e-159	0.30244	0.997	0.991	5.25067e-155	SP3	SPARC
LRPAP1	4.54946e-159	0.259581	0.96	0.867	6.09901e-155	SP3	LRPAP1
IGFBP4	3.58614e-157	0.315842	0.987	0.963	4.80758e-153	SP3	IGFBP4
GDF151	3.63552e-157	0.339053	0.571	0.334	4.87378e-153	SP3	GDF15
PDIA3	2.09464e-155	0.260379	0.984	0.947	2.80808e-151	SP3	PDIA3
NTN4	5.23614e-155	0.364453	0.619	0.391	7.01957e-151	SP3	NTN4
ZBTB20	7.13077e-155	0.272743	0.876	0.696	9.55951e-151	SP3	ZBTB20
IER3	8.28593e-154	0.504126	0.915	0.804	1.11081e-149	SP3	IER3
BGN	2.47698e-153	0.25486	0.368	0.174	3.32064e-149	SP3	BGN
MYLK	2.19183e-150	0.265141	0.981	0.93	2.93837e-146	SP3	MYLK
SYNPO2	2.69567e-150	0.334569	0.829	0.631	3.61382e-146	SP3	SYNPO2
MARCKS	2.78667e-148	0.271161	0.987	0.948	3.7358e-144	SP3	MARCKS
TNC	5.87219e-148	0.577328	0.687	0.516	7.87226e-144	SP3	TNC
TIMP11	9.78854e-146	0.262554	0.996	0.993	1.31225e-141	SP3	TIMP1
SBF2-AS1	1.10358e-144	0.311533	0.622	0.406	1.47946e-140	SP3	SBF2-AS1
ARID5B	2.78358e-143	0.401087	0.988	0.968	3.73166e-139	SP3	ARID5B
TMSB4X	2.46022e-142	0.375778	1	1	3.29818e-138	SP3	TMSB4X
THBS1	3.58607e-142	0.44044	0.976	0.917	4.80748e-138	SP3	THBS1
CNN1	1.05016e-138	0.445921	0.619	0.414	1.40784e-134	SP3	CNN1
ZNF503	1.05201e-137	0.259984	0.56	0.34	1.41032e-133	SP3	ZNF503
PIK3R1	8.56515e-137	0.402193	0.67	0.46	1.14824e-132	SP3	PIK3R1
LY6E	5.57594e-136	0.312983	0.996	0.988	7.47511e-132	SP3	LY6E
DRAM1	7.6096e-134	0.262791	0.938	0.849	1.02014e-129	SP3	DRAM1
ENAH	9.8475e-133	0.288886	0.868	0.731	1.32016e-128	SP3	ENAH
TLE4	1.67748e-131	0.405966	0.835	0.682	2.24883e-127	SP3	TLE4
CXCL12	3.49204e-131	0.432803	0.58	0.379	4.68143e-127	SP3	CXCL12
IL32	1.44233e-130	0.309846	0.551	0.351	1.93359e-126	SP3	IL32
PLAT	1.17662e-129	0.334886	0.902	0.78	1.57738e-125	SP3	PLAT
AKAP12	1.10943e-128	0.357181	0.927	0.821	1.4873e-124	SP3	AKAP12
MYL9	6.41684e-123	0.278513	0.996	0.995	8.60242e-119	SP3	MYL9
DKK3	1.44908e-122	0.268412	0.93	0.865	1.94263e-118	SP3	DKK3
MACF1	2.882e-121	0.251961	0.956	0.902	3.86361e-117	SP3	MACF1
ISLR	2.39926e-120	0.407713	0.653	0.464	3.21645e-116	SP3	ISLR
TNFRSF11B	1.21774e-118	0.450018	0.585	0.385	1.63251e-114	SP3	TNFRSF11B
FBLN1	4.00696e-111	0.37248	0.637	0.463	5.37173e-107	SP3	FBLN1
COL6A2	2.3365e-107	0.411646	0.874	0.826	3.13231e-103	SP3	COL6A2
KCNQ1OT1	3.16982e-107	0.328605	0.58	0.403	4.24946e-103	SP3	KCNQ1OT1
TUBA1A1	5.1155e-105	0.26805	0.982	0.932	6.85785e-101	SP3	TUBA1A
INHBA1	1.16095e-103	0.327122	0.731	0.554	1.55637e-99	SP3	INHBA
SAT11	7.70506e-103	0.332238	0.857	0.732	1.03294e-98	SP3	SAT1
BTG11	6.91561e-100	0.261559	0.909	0.804	9.27107e-96	SP3	BTG1
IGFBP3	2.4408e-98	0.656612	0.451	0.285	3.27214e-94	SP3	IGFBP3
CD81	8.57676e-98	0.257145	0.985	0.975	1.1498e-93	SP3	CD81
RGCC	4.79602e-97	0.462177	0.665	0.477	6.42955e-93	SP3	RGCC
JUNB	1.87281e-95	0.345884	0.719	0.55	2.51069e-91	SP3	JUNB
ACTG2	1.87469e-95	0.487824	0.524	0.348	2.51322e-91	SP3	ACTG2
USP53	4.73144e-92	0.446717	0.734	0.594	6.34297e-88	SP3	USP53
TGFBI	3.89913e-89	0.349471	0.581	0.406	5.22717e-85	SP3	TGFBI
CARD16	5.00369e-85	0.34752	0.883	0.757	6.70795e-81	SP3	CARD16
S100A4	1.10542e-81	0.343031	0.944	0.864	1.48193e-77	SP3	S100A4
CITED2	2.21457e-72	0.260038	0.981	0.949	2.96885e-68	SP3	CITED2
CCDC71L	1.8818e-59	0.257419	0.802	0.658	2.52274e-55	SP3	CCDC71L
CDK1	5.73386e-56	0.28016	0.43	0.321	7.68682e-52	SP3	CDK1
JUN	3.34618e-47	0.266666	0.935	0.895	4.4859e-43	SP3	JUN
IER2	2.7339e-28	0.252529	0.91	0.855	3.66507e-24	SP3	IER2
RCAN1	4.37227e-24	0.482161	0.775	0.719	5.86146e-20	SP3	RCAN1
FOS	1.43488e-22	0.296567	0.526	0.446	1.9236e-18	SP3	FOS
HIST1H4C	0	1.73807	0.986	0.858	0	SP4	HIST1H4C
HIST1H1B	0	0.752417	0.518	0.105	0	SP4	HIST1H1B
HMGB2	0	0.736314	0.924	0.589	0	SP4	HMGB2
TOP2A	0	0.728646	0.859	0.389	0	SP4	TOP2A
UBE2C	0	0.71216	0.822	0.338	0	SP4	UBE2C
PCLAF	0	0.604747	0.932	0.641	0	SP4	PCLAF
MKI67	0	0.601208	0.862	0.399	0	SP4	MKI67
HIST1H1D	0	0.578798	0.454	0.157	0	SP4	HIST1H1D
RRM2	0	0.57748	0.856	0.433	0	SP4	RRM2
H2AFX	0	0.571347	0.937	0.615	0	SP4	H2AFX
CDK11	0	0.557709	0.754	0.249	0	SP4	CDK1
HIST1H1A	0	0.515509	0.412	0.127	0	SP4	HIST1H1A
CENPX	0	0.499053	0.986	0.901	0	SP4	CENPX
CLSPN	0	0.495729	0.811	0.374	0	SP4	CLSPN
C12orf75	0	0.491998	1	0.996	0	SP4	C12orf75
TCF19	0	0.490618	0.749	0.278	0	SP4	TCF19
UBE2T	0	0.487411	0.856	0.534	0	SP4	UBE2T
FBXO5	0	0.480186	0.706	0.244	0	SP4	FBXO5
H2AFZ	0	0.473852	1	0.996	0	SP4	H2AFZ
DEK	0	0.473836	0.993	0.943	0	SP4	DEK
HMGN21	0	0.472048	0.995	0.95	0	SP4	HMGN2
MYBL2	0	0.469308	0.757	0.33	0	SP4	MYBL2
ATAD2	0	0.450428	0.796	0.414	0	SP4	ATAD2
GTSE1	0	0.449122	0.75	0.318	0	SP4	GTSE1
TMPO	0	0.445677	0.874	0.558	0	SP4	TMPO
CKS1B	0	0.441568	0.933	0.687	0	SP4	CKS1B
SMC4	0	0.436027	0.888	0.595	0	SP4	SMC4
USP1	0	0.433229	0.877	0.559	0	SP4	USP1
RPL39L	0	0.42036	0.892	0.625	0	SP4	RPL39L
SIVA1	0	0.419401	0.988	0.946	0	SP4	SIVA1
RFLNB	0	0.409288	0.956	0.815	0	SP4	RFLNB
FAM111A	0	0.408691	0.754	0.391	0	SP4	FAM111A
FEN1	0	0.407777	0.795	0.439	0	SP4	FEN1
AURKB	0	0.406686	0.672	0.215	0	SP4	AURKB
CDKN2D	0	0.402568	0.671	0.353	0	SP4	CDKN2D
ZWINT	0	0.397511	0.831	0.498	0	SP4	ZWINT
CCNA2	0	0.389286	0.72	0.296	0	SP4	CCNA2
DNAJC9	0	0.389244	0.854	0.563	0	SP4	DNAJC9
HELLS	0	0.38319	0.783	0.417	0	SP4	HELLS
LSM2	0	0.380123	0.969	0.858	0	SP4	LSM2
TMEM106C	0	0.379545	0.948	0.783	0	SP4	TMEM106C
POP7	0	0.376734	0.939	0.779	0	SP4	POP7
YWHAH	0	0.376043	0.987	0.904	0	SP4	YWHAH
FOSL1	0	0.369958	0.882	0.638	0	SP4	FOSL1
FOXM1	0	0.368437	0.76	0.382	0	SP4	FOXM1
CDCA4	0	0.364042	0.711	0.34	0	SP4	CDCA4
TPX2	0	0.361704	0.843	0.486	0	SP4	TPX2
DHFR	0	0.35835	0.831	0.53	0	SP4	DHFR
CDCA5	0	0.354669	0.629	0.207	0	SP4	CDCA5
ESCO2	0	0.354411	0.552	0.178	0	SP4	ESCO2
SAC3D1	0	0.352186	0.84	0.571	0	SP4	SAC3D1
PKMYT1	0	0.351681	0.627	0.23	0	SP4	PKMYT1
NUSAP1	0	0.350714	0.796	0.415	0	SP4	NUSAP1
PSMC3IP	0	0.34856	0.681	0.285	0	SP4	PSMC3IP
CENPK	0	0.346155	0.735	0.387	0	SP4	CENPK
CENPA	0	0.344933	0.598	0.243	0	SP4	CENPA
NCAPG	0	0.344589	0.619	0.281	0	SP4	NCAPG
ARHGAP11A	0	0.338959	0.638	0.27	0	SP4	ARHGAP11A
CENPU	0	0.338925	0.677	0.311	0	SP4	CENPU
ORC6	0	0.334848	0.756	0.363	0	SP4	ORC6
TEX30	0	0.332374	0.783	0.495	0	SP4	TEX30
CKAP2L	0	0.331256	0.593	0.192	0	SP4	CKAP2L
SGO1	0	0.324812	0.609	0.212	0	SP4	SGO1
KIF23	0	0.324734	0.727	0.37	0	SP4	KIF23
ASPM	0	0.317733	0.763	0.379	0	SP4	ASPM
BRCA1	0	0.316845	0.617	0.265	0	SP4	BRCA1
PRELID1	0	0.31414	0.999	0.994	0	SP4	PRELID1
ASF1B	0	0.311911	0.598	0.223	0	SP4	ASF1B
RAD51AP1	0	0.308613	0.631	0.255	0	SP4	RAD51AP1
PBK	0	0.30822	0.744	0.364	0	SP4	PBK
BARD1	0	0.307917	0.677	0.331	0	SP4	BARD1
E2F1	0	0.300212	0.578	0.228	0	SP4	E2F1
TMSB10	0	0.298901	1	1	0	SP4	TMSB10
HJURP	0	0.297025	0.525	0.163	0	SP4	HJURP
MELK	0	0.29669	0.627	0.283	0	SP4	MELK
KIF11	0	0.286409	0.571	0.231	0	SP4	KIF11
CDCA8	0	0.285116	0.569	0.196	0	SP4	CDCA8
CDCA2	0	0.27793	0.521	0.199	0	SP4	CDCA2
SKA3	0	0.27624	0.554	0.204	0	SP4	SKA3
SPC25	0	0.271897	0.605	0.259	0	SP4	SPC25
RFC3	0	0.267199	0.564	0.227	0	SP4	RFC3
CCNF	0	0.264521	0.449	0.143	0	SP4	CCNF
MXD3	0	0.25779	0.476	0.172	0	SP4	MXD3
KIFC1	0	0.256804	0.516	0.189	0	SP4	KIFC1
TFDP1	1.34158e-306	0.341377	0.894	0.695	1.79852e-302	SP4	TFDP1
HIST1H1E	1.18934e-303	0.37457	0.448	0.183	1.59443e-299	SP4	HIST1H1E
GINS2	3.01469e-302	0.308464	0.726	0.382	4.04149e-298	SP4	GINS2
CDT1	6.2233e-301	0.276122	0.634	0.297	8.34296e-297	SP4	CDT1
CKS2	6.56254e-301	0.377939	0.939	0.749	8.79774e-297	SP4	CKS2
CENPF	1.75966e-299	0.364069	0.836	0.474	2.359e-295	SP4	CENPF
KPNB1	5.91738e-299	0.306698	0.997	0.962	7.93284e-295	SP4	KPNB1
C19orf48	1.32586e-298	0.350948	0.807	0.526	1.77744e-294	SP4	C19orf48
HIST2H2AC	2.59838e-298	0.396377	0.494	0.223	3.48338e-294	SP4	HIST2H2AC
NSD2	1.45678e-291	0.306656	0.788	0.5	1.95296e-287	SP4	NSD2
ITGB1BP1	4.80592e-290	0.318544	0.992	0.952	6.44281e-286	SP4	ITGB1BP1
SNRPG	1.22093e-288	0.297705	0.993	0.982	1.63677e-284	SP4	SNRPG
BCL7C	5.0435e-288	0.340279	0.976	0.895	6.76132e-284	SP4	BCL7C
SPATS2L	6.96702e-288	0.344977	0.985	0.915	9.33999e-284	SP4	SPATS2L
NUF2	5.16797e-283	0.264024	0.595	0.26	6.92817e-279	SP4	NUF2
CEP55	3.30405e-279	0.264487	0.71	0.348	4.4294e-275	SP4	CEP55
CHAF1A	1.0405e-277	0.272075	0.645	0.332	1.3949e-273	SP4	CHAF1A
LMNB2	1.82425e-273	0.289711	0.767	0.477	2.44559e-269	SP4	LMNB2
CCDC34	1.84022e-272	0.279056	0.721	0.417	2.46699e-268	SP4	CCDC34
CENPN	1.12381e-271	0.27946	0.721	0.415	1.50658e-267	SP4	CENPN
TNFRSF12A	1.21079e-270	0.29869	0.997	0.991	1.62319e-266	SP4	TNFRSF12A
LSM4	1.40523e-270	0.280459	0.994	0.972	1.88385e-266	SP4	LSM4
RBBP8	1.95077e-269	0.256552	0.607	0.316	2.6152e-265	SP4	RBBP8
CMC2	6.1442e-269	0.30246	0.92	0.758	8.23692e-265	SP4	CMC2
BIRC51	2.13481e-265	0.33828	0.884	0.549	2.86193e-261	SP4	BIRC5
AXL	2.17008e-265	0.400312	0.996	0.957	2.90921e-261	SP4	AXL
HMGA1	5.66168e-265	0.453016	1	0.989	7.59005e-261	SP4	HMGA1
GMNN	1.90067e-264	0.303996	0.782	0.483	2.54804e-260	SP4	GMNN
PGP	7.89071e-264	0.295116	0.947	0.819	1.05783e-259	SP4	PGP
SVIP	4.85652e-254	0.318085	0.787	0.539	6.51065e-250	SP4	SVIP
KCNMA1	1.10203e-252	0.597582	0.957	0.819	1.47738e-248	SP4	KCNMA1
TACC3	2.89192e-250	0.250964	0.656	0.327	3.87691e-246	SP4	TACC3
ANLN	1.14402e-248	0.288455	0.782	0.438	1.53367e-244	SP4	ANLN
TMA7	2.39239e-247	0.278587	1	0.997	3.20723e-243	SP4	TMA7
TYMS	9.98937e-245	0.402278	0.884	0.625	1.33917e-240	SP4	TYMS
SNRPD1	5.19589e-244	0.281268	0.988	0.96	6.96561e-240	SP4	SNRPD1
KIF20B	1.97997e-242	0.281078	0.737	0.415	2.65435e-238	SP4	KIF20B
DNMT1	8.97796e-242	0.32481	0.925	0.771	1.20359e-237	SP4	DNMT1
NUP62	2.70471e-238	0.274077	0.785	0.535	3.62593e-234	SP4	NUP62
DTYMK	2.24366e-237	0.322692	0.967	0.863	3.00784e-233	SP4	DTYMK
CBX5	7.68649e-236	0.298271	0.942	0.797	1.03045e-231	SP4	CBX5
CDKN2C	2.52631e-232	0.256261	0.641	0.365	3.38677e-228	SP4	CDKN2C
DUT	3.84634e-231	0.326536	0.967	0.903	5.15641e-227	SP4	DUT
ANP32B	1.36142e-223	0.269377	0.992	0.954	1.82512e-219	SP4	ANP32B
SRM	4.43419e-223	0.289266	0.996	0.965	5.94448e-219	SP4	SRM
RNPS1	5.62265e-222	0.27342	0.958	0.861	7.53773e-218	SP4	RNPS1
CENPW1	2.08316e-220	0.300994	0.913	0.666	2.79269e-216	SP4	CENPW
LSM5	7.52833e-218	0.257638	0.977	0.9	1.00925e-213	SP4	LSM5
PHF191	1.93907e-217	0.276459	0.895	0.637	2.59952e-213	SP4	PHF19
H2AFV	3.47039e-217	0.279754	0.979	0.917	4.65241e-213	SP4	H2AFV
SRSF2	2.47211e-216	0.275575	0.981	0.927	3.31411e-212	SP4	SRSF2
MT2A	2.57376e-216	0.469432	0.999	0.976	3.45038e-212	SP4	MT2A
C16orf74	4.64796e-216	0.300306	0.793	0.557	6.23106e-212	SP4	C16orf74
POLD2	3.10322e-215	0.26558	0.949	0.832	4.16017e-211	SP4	POLD2
RANBP1	2.56967e-214	0.306053	0.989	0.963	3.44491e-210	SP4	RANBP1
POLR3K	2.45631e-213	0.270725	0.858	0.652	3.29292e-209	SP4	POLR3K
CENPM	1.27435e-212	0.252906	0.743	0.445	1.7084e-208	SP4	CENPM
MAD2L1	1.84461e-211	0.276394	0.762	0.464	2.47288e-207	SP4	MAD2L1
EIF4EBP11	4.47394e-210	0.28515	0.952	0.838	5.99776e-206	SP4	EIF4EBP1
MCM7	1.55309e-209	0.28448	0.774	0.502	2.08207e-205	SP4	MCM7
UBE2S1	1.61105e-209	0.266201	0.994	0.934	2.15978e-205	SP4	UBE2S
CKLF	1.87836e-209	0.278695	0.92	0.767	2.51813e-205	SP4	CKLF
CENPE	2.7181e-208	0.250877	0.661	0.359	3.64388e-204	SP4	CENPE
GGCT	3.9673e-206	0.270593	0.814	0.594	5.31856e-202	SP4	GGCT
ING2	3.32801e-205	0.262726	0.716	0.482	4.46153e-201	SP4	ING2
HNRNPAB	1.47213e-204	0.301388	0.979	0.905	1.97353e-200	SP4	HNRNPAB
RRM1	3.44701e-204	0.288852	0.84	0.61	4.62106e-200	SP4	RRM1
ICMT	5.47355e-202	0.25213	0.808	0.599	7.33784e-198	SP4	ICMT
SPDL1	7.19171e-195	0.257988	0.758	0.507	9.64121e-191	SP4	SPDL1
PPDPF	3.05589e-193	0.25672	0.996	0.978	4.09672e-189	SP4	PPDPF
SSRP1	2.09915e-192	0.261567	0.923	0.783	2.81412e-188	SP4	SSRP1
DIAPH3	5.46897e-190	0.272788	0.746	0.484	7.3317e-186	SP4	DIAPH3
KLF6	2.8686e-189	0.31641	0.928	0.818	3.84565e-185	SP4	KLF6
TK11	4.62479e-188	0.290455	0.901	0.673	6.19999e-184	SP4	TK1
ANAPC15	7.55494e-187	0.257945	0.941	0.846	1.01281e-182	SP4	ANAPC15
BOLA3	2.32898e-184	0.251822	0.963	0.864	3.12223e-180	SP4	BOLA3
PCNA	7.00467e-184	0.359939	0.831	0.646	9.39046e-180	SP4	PCNA
CDC42EP1	9.48279e-181	0.330475	0.847	0.71	1.27126e-176	SP4	CDC42EP1
NHP2	1.3188e-180	0.256874	0.987	0.952	1.76799e-176	SP4	NHP2
CYTOR1	1.71226e-178	0.317828	0.987	0.957	2.29545e-174	SP4	CYTOR
PLP2	2.4588e-168	0.259216	0.971	0.9	3.29626e-164	SP4	PLP2
MIR4435-2HG	2.42561e-167	0.28325	0.973	0.92	3.25177e-163	SP4	MIR4435-2HG
PRSS3	1.79873e-166	0.376443	0.632	0.414	2.41138e-162	SP4	PRSS3
SH3BGRL3	4.70329e-165	0.270245	1	0.998	6.30524e-161	SP4	SH3BGRL3
PFN1	6.75566e-163	0.279872	0.999	0.999	9.05664e-159	SP4	PFN1
FLNC	2.66312e-161	0.322706	0.884	0.745	3.57018e-157	SP4	FLNC
HIST1H1C	4.40629e-159	0.355857	0.691	0.513	5.90707e-155	SP4	HIST1H1C
SMC2	4.7706e-158	0.269775	0.807	0.616	6.39547e-154	SP4	SMC2
SMC1A	3.65539e-152	0.258092	0.857	0.685	4.90042e-148	SP4	SMC1A
POLR2L	6.69601e-151	0.265667	0.999	0.994	8.97667e-147	SP4	POLR2L
PMAIP1	3.53516e-142	0.255562	0.865	0.699	4.73924e-138	SP4	PMAIP1
MT1E	3.84988e-132	0.30086	0.969	0.889	5.16115e-128	SP4	MT1E
DDAH1	1.88901e-130	0.251192	0.844	0.722	2.53241e-126	SP4	DDAH1
SERPINE1	2.87192e-128	0.25821	0.966	0.845	3.85009e-124	SP4	SERPINE1
TM4SF1	2.36502e-114	0.282446	0.609	0.419	3.17054e-110	SP4	TM4SF1
FST	1.64038e-106	0.468181	0.464	0.297	2.1991e-102	SP4	FST
H1FX	1.66544e-102	0.257216	0.886	0.777	2.23269e-98	SP4	H1FX
KRT34	5.68565e-69	0.265188	0.696	0.549	7.62219e-65	SP4	KRT34
KISS1	3.68176e-32	0.275988	0.277	0.19	4.93577e-28	SP4	KISS1
CXCL8	0	3.37471	0.994	0.195	0	SP5	CXCL8
CXCL1	0	3.10297	0.953	0.092	0	SP5	CXCL1
CXCL3	0	1.90517	0.632	0.025	0	SP5	CXCL3
IL6	0	1.30373	0.559	0.038	0	SP5	IL6
CXCL2	0	1.26333	0.476	0.02	0	SP5	CXCL2
CSF3	0	1.11206	0.468	0.011	0	SP5	CSF3
IL1B	0	0.879122	0.382	0.01	0	SP5	IL1B
CXCL6	0	0.692899	0.332	0.013	0	SP5	CXCL6
TNFAIP3	1.41159e-286	0.5606	0.521	0.054	1.89238e-282	SP5	TNFAIP3
CSF2	1.58847e-281	0.953254	0.406	0.032	2.12951e-277	SP5	CSF2
ZC3H12A	2.72887e-242	0.420845	0.574	0.078	3.65832e-238	SP5	ZC3H12A
C15orf48	6.04835e-224	0.651859	0.394	0.039	8.10841e-220	SP5	C15orf48
SOD2	8.24069e-202	1.65445	0.994	0.592	1.10475e-197	SP5	SOD2
ICAM1	9.09645e-186	0.893981	0.818	0.226	1.21947e-181	SP5	ICAM1
LCP1	9.0015e-131	0.509963	0.629	0.163	1.20674e-126	SP5	LCP1
CCL2	2.0135e-120	1.42791	0.391	0.071	2.69929e-116	SP5	CCL2
IER31	2.4431e-114	1.2811	1	0.823	3.27522e-110	SP5	IER3
TNIP1	2.57869e-111	0.707508	0.95	0.62	3.45699e-107	SP5	TNIP1
PTX3	1.41472e-109	1.83902	0.635	0.208	1.89657e-105	SP5	PTX3
IL321	1.15163e-108	0.709923	0.856	0.382	1.54388e-104	SP5	IL32
NFKBIA	1.09056e-106	0.994798	0.903	0.605	1.462e-102	SP5	NFKBIA
C11orf96	1.33146e-104	0.934251	0.559	0.151	1.78496e-100	SP5	C11orf96
PDLIM4	1.28088e-103	0.861571	0.994	0.933	1.71714e-99	SP5	PDLIM4
C1QTNF1	1.27078e-98	0.443903	0.629	0.207	1.70361e-94	SP5	C1QTNF1
POU2F2	7.50164e-94	0.743313	0.932	0.603	1.00567e-89	SP5	POU2F2
NFKBIZ	4.6975e-93	0.624808	0.753	0.323	6.29747e-89	SP5	NFKBIZ
AKR1B1	1.92005e-92	1.07641	0.979	0.894	2.57401e-88	SP5	AKR1B1
BIRC3	1.40618e-90	0.351344	0.374	0.078	1.88512e-86	SP5	BIRC3
ATP2B1	3.88852e-88	0.966007	0.988	0.935	5.21295e-84	SP5	ATP2B1
WTAP	4.64633e-88	0.652949	0.962	0.758	6.22886e-84	SP5	WTAP
SLC39A14	5.46654e-86	0.48091	0.812	0.395	7.32844e-82	SP5	SLC39A14
TNFAIP2	7.15388e-86	0.875788	0.765	0.39	9.59049e-82	SP5	TNFAIP2
CEBPD	5.41253e-83	0.655333	0.829	0.44	7.25604e-79	SP5	CEBPD
BDKRB2	1.90172e-78	0.430957	0.538	0.172	2.54944e-74	SP5	BDKRB2
AMPD3	1.62591e-76	0.345168	0.538	0.179	2.1797e-72	SP5	AMPD3
RELB	2.43817e-68	0.352521	0.697	0.305	3.26861e-64	SP5	RELB
MT2A1	5.38993e-64	0.810446	1	0.98	7.22574e-60	SP5	MT2A
CD82	3.2753e-61	0.422092	0.7	0.334	4.39086e-57	SP5	CD82
FGF7	4.74845e-59	0.742124	0.874	0.653	6.36577e-55	SP5	FGF7
NRP2	5.78928e-59	0.45373	0.712	0.354	7.7611e-55	SP5	NRP2
FTH11	1.6947e-56	0.671636	1	1	2.27192e-52	SP5	FTH1
TNC1	4.43006e-56	0.646289	0.853	0.545	5.93894e-52	SP5	TNC
PLAU	5.73238e-54	0.820833	0.921	0.724	7.68483e-50	SP5	PLAU
CLDN1	1.68608e-53	0.303052	0.476	0.179	2.26036e-49	SP5	CLDN1
S1PR31	2.13284e-52	0.50709	0.759	0.427	2.85928e-48	SP5	S1PR3
STC11	6.08248e-47	0.758261	0.868	0.628	8.15417e-43	SP5	STC1
DRAM11	6.78865e-44	0.405276	0.959	0.865	9.10086e-40	SP5	DRAM1
KLF3	8.76211e-44	0.375778	0.688	0.388	1.17465e-39	SP5	KLF3
TMEM132A	1.47687e-43	0.364316	0.718	0.416	1.9799e-39	SP5	TMEM132A
SAT12	3.6487e-41	0.698101	0.903	0.754	4.89145e-37	SP5	SAT1
VEGFC	4.37436e-41	0.509443	0.885	0.706	5.86426e-37	SP5	VEGFC
TNFRSF11B1	9.19826e-41	0.949831	0.691	0.42	1.23312e-36	SP5	TNFRSF11B
IFNGR2	6.12428e-39	0.383137	0.868	0.682	8.21021e-35	SP5	IFNGR2
CFLAR	7.9985e-39	0.325097	0.856	0.605	1.07228e-34	SP5	CFLAR
SELENOM	1.644e-38	0.392053	0.991	0.98	2.20395e-34	SP5	SELENOM
PAPPA	2.6444e-37	0.634456	0.75	0.501	3.54508e-33	SP5	PAPPA
SLC25A37	2.29671e-36	0.399082	0.847	0.688	3.07897e-32	SP5	SLC25A37
ADM	1.01315e-35	0.584198	0.959	0.894	1.35823e-31	SP5	ADM
HLA-B1	2.4599e-34	0.364969	1	0.996	3.29775e-30	SP5	HLA-B
PDPN1	4.45852e-33	0.282866	0.5	0.239	5.97709e-29	SP5	PDPN
IRF1	1.89187e-32	0.473203	0.679	0.435	2.53624e-28	SP5	IRF1
SOCS1	5.17558e-32	0.345257	0.559	0.306	6.93838e-28	SP5	SOCS1
NAMPT	1.59249e-31	0.455016	0.903	0.79	2.13489e-27	SP5	NAMPT
QPCT	3.23649e-31	0.309321	0.709	0.463	4.33884e-27	SP5	QPCT
P4HA2	9.41958e-31	0.388295	0.95	0.854	1.26279e-26	SP5	P4HA2
B4GALT1	3.00171e-29	0.425037	0.818	0.623	4.0241e-25	SP5	B4GALT1
CEBPB1	4.77626e-29	0.339757	0.956	0.889	6.40305e-25	SP5	CEBPB
MMP32	1.44364e-28	0.743678	0.9	0.773	1.93534e-24	SP5	MMP3
FAM43A	1.15841e-27	0.468763	0.485	0.259	1.55296e-23	SP5	FAM43A
CCDC71L1	9.22825e-26	0.442908	0.838	0.683	1.23714e-21	SP5	CCDC71L
NINJ1	1.26544e-25	0.287588	0.847	0.675	1.69645e-21	SP5	NINJ1
HLA-E	7.15515e-25	0.288108	0.95	0.894	9.5922e-21	SP5	HLA-E
MT1X	6.21539e-24	0.42929	0.768	0.578	8.33235e-20	SP5	MT1X
B2M1	9.94801e-24	0.259187	1	1	1.33363e-19	SP5	B2M
FGF2	2.41548e-23	0.435266	0.844	0.745	3.23819e-19	SP5	FGF2
RIPK2	1.81625e-22	0.261941	0.606	0.402	2.43487e-18	SP5	RIPK2
IL7R	3.99753e-22	0.25686	0.585	0.343	5.35909e-18	SP5	IL7R
INHBA2	1.90709e-21	0.480151	0.776	0.586	2.55665e-17	SP5	INHBA
MT1E1	4.87418e-21	0.476286	0.968	0.902	6.53432e-17	SP5	MT1E
TFPI21	8.298e-20	0.943977	0.635	0.449	1.11243e-15	SP5	TFPI2
DAXX	1.26538e-18	0.263489	0.794	0.681	1.69637e-14	SP5	DAXX
FBXO321	5.01905e-18	0.258175	0.359	0.182	6.72853e-14	SP5	FBXO32
G0S2	1.16285e-17	0.694964	0.418	0.229	1.55891e-13	SP5	G0S2
LY6E1	5.96659e-17	0.313013	0.997	0.989	7.99881e-13	SP5	LY6E
MMP14	1.06928e-16	0.262906	0.815	0.667	1.43348e-12	SP5	MMP14
JUNB1	1.87699e-16	0.281856	0.741	0.581	2.51629e-12	SP5	JUNB
BEX1	2.73318e-16	0.529166	0.268	0.124	3.66411e-12	SP5	BEX1
UGCG	7.70619e-16	0.263874	0.835	0.718	1.03309e-11	SP5	UGCG
USP531	5.83043e-15	0.325139	0.774	0.619	7.81627e-11	SP5	USP53
TMSB4X1	3.03298e-14	0.322982	1	1	4.06601e-10	SP5	TMSB4X
PRRX1	1.55538e-13	0.301747	0.932	0.896	2.08515e-09	SP5	PRRX1
CTHRC1	1.01613e-11	0.278691	0.771	0.6	1.36222e-07	SP5	CTHRC1
RCAN11	3.6458e-11	0.250417	0.821	0.729	4.88756e-07	SP5	RCAN1
CRABP2	5.0055e-11	0.279677	0.297	0.168	6.71037e-07	SP5	CRABP2
GNG11	5.94976e-11	0.251057	0.997	0.99	7.97624e-07	SP5	GNG11
GBP1	2.17258e-10	0.251788	0.691	0.576	2.91256e-06	SP5	GBP1
IGFBP2	2.56136e-10	0.265222	0.488	0.327	3.43376e-06	SP5	IGFBP2
CHI3L11	4.15349e-09	0.452886	0.259	0.147	5.56817e-05	SP5	CHI3L1
SERPINB2	5.10405e-09	0.738657	0.338	0.224	6.8425e-05	SP5	SERPINB2
SFRP11	9.31449e-09	0.338896	0.591	0.441	0.00012487	SP5	SFRP1
